# The role of insulators and transcription in 3D chromatin organisation of flies

**DOI:** 10.1101/2021.04.26.441424

**Authors:** Keerthi T Chathoth, Liudmila A Mikheeva, Gilles Crevel, Jareth C. Wolfe, Ioni Hunter, Saskia Beckett-Doyle, Sue Cotterill, Hongsheng Dai, Andrew Harrison, Nicolae Radu Zabet

## Abstract

The DNA in many organisms, including humans, is shown to be organised in topologically associating domains (TADs). In *Drosophila*, several architectural proteins are enriched at TAD borders, but it is still unclear whether these proteins play a functional role in the formation and maintenance of TADs. Here, we show that depletion of BEAF-32, Cp190, Chro and Dref leads to changes in TAD organisation and chromatin loops. Their depletion predominantly affects TAD borders located in heterochromatin, while TAD borders located in euchromatin are resilient to these mutants. Furthermore, transcriptomic data has revealed hundreds of genes displaying differential expression in these mutants and showed that the majority of differentially expressed genes are located within reorganised TADs. Our work identifies a novel and functional role for architectural proteins at TAD borders in *Drosophila* and a link between TAD reorganisation and subsequent changes in gene expression.
