## Supplementary Table S4 for "The role of insulators and transcription in 3D chromatin organisation of flies"

gene	expressed	housekeeping
galectin	85	Yes
CG11374	85	Yes
MED15	85	Yes
cbt	85	Yes
CG15358	85	Yes
CG42296	85	Yes
lectin-22C	85	Yes
Su(dx)	85	Yes
CG10874	85	Yes
CG34172	85	Yes
cype	85	Yes
CG14022	85	Yes
TotM	85	Yes
fusl	85	Yes
frj	85	Yes
CG16947	85	Yes
CG33129	85	Yes
rho-6	85	Yes
Gr33a	85	Yes
pkaap	85	Yes
CG17329	85	Yes
CG13258	85	Yes
RpL30	85	Yes
robl37BC	85	Yes
brat	85	Yes
CG10188	85	Yes
CG10186	85	Yes
CG10481	85	Yes
CG31619	85	Yes
CG30497	85	Yes
Camta	85	Yes
Jra	85	Yes
RpLP0-like	85	Yes
14-3-3zeta	85	Yes
E(Pc)	85	Yes
Drep-1	85	Yes
RpS11	85	Yes
CG8331	85	Yes
mRpS16	85	Yes
cg	85	Yes
dup	85	Yes
SRPK	85	Yes
CG8249	85	Yes
tun	85	Yes
GEFmeso	85	Yes
CG42855	85	Yes
Sik3	85	Yes
CG15087	85	Yes
Nnf1a	85	Yes
bl	85	Yes
otp	85	Yes
Sara	85	Yes
CG13500	85	Yes
CG13501	85	Yes
Snp	85	Yes
RpS16	85	Yes
Vps20	85	Yes
CG4329	85	Yes
CG7049	85	Yes
Vdup1	85	Yes
CG13875	85	Yes
CG32295	85	Yes
msn	85	Yes
CG9977	85	Yes
CG2162	85	Yes
CG17746	85	Yes
CG12078	85	Yes
CG5568	85	Yes
CG18586	85	Yes
CG18769	85	Yes
bin	85	Yes
CG8281	85	Yes
CG8111	85	Yes
CG32368	85	Yes
HP4	85	Yes
CG8209	85	Yes
CG8038	85	Yes
nmo	85	Yes
eIF-4E	85	Yes
Cpr67B	85	Yes
CG32100	85	Yes
nan	85	Yes
Baldspot	85	Yes
Dab	85	Yes
nudC	85	Yes
CG13024	85	Yes
CG7589	85	Yes
CG7580	85	Yes
CG34250	85	Yes
CG13733	85	Yes
qjt	85	Yes
Nedd4	85	Yes
CG34251	85	Yes
MESR6	85	Yes
CG11577	85	Yes
CG10424	85	Yes
HLH106	85	Yes
CG7365	85	Yes
gig	85	Yes
obst-J	85	Yes
CG7335	85	Yes
CG40249	85	Yes
CG42617	85	Yes
CG14657	85	Yes
CG12007	85	Yes
CG2993	85	Yes
CG31472	85	Yes
CG31473	85	Yes
CG34384	85	Yes
CG10092	85	Yes
mRpS9	85	Yes
RnpS1	85	Yes
CG9386	85	Yes
CG8199	85	Yes
CG8358	85	Yes
CG16817	85	Yes
nmdyn-D7	85	Yes
CG9444	85	Yes
trbd	85	Yes
CG8534	85	Yes
eloF	85	Yes
CG3940	85	Yes
CG14710	85	Yes
CG6808	85	Yes
CG14711	85	Yes
CG31211	85	Yes
Vha55	85	Yes
Snx3	85	Yes
kibra	85	Yes
CG42788	85	Yes
mor	85	Yes
Hel89B	85	Yes
CG31287	85	Yes
mtSSB	85	Yes
bor	85	Yes
asun	85	Yes
Pxt	85	Yes
Atpalpha	85	Yes
tin	85	Yes
rdhB	85	Yes
unk	85	Yes
VhaAC39-2	85	Yes
CG13829	85	Yes
CG6763	85	Yes
CG34355	85	Yes
jigr1	85	Yes
CG6142	85	Yes
scrib	85	Yes
ms(3)K81	85	Yes
ro	85	Yes
CG5500	85	Yes
T48	85	Yes
Ets97D	85	Yes
CG11873	85	Yes
CG31019	85	Yes
CG31021	85	Yes
PH4alphaNE3	85	Yes
CG31016	85	Yes
CG15561	85	Yes
CG1746	85	Yes
CG12054	85	Yes
RpS3A	85	Yes
pan	85	Yes
fd102C	85	Yes
CG3556	85	Yes
ras	85	Yes
Rph	85	Yes
Atg8a	85	Yes
CG9919	85	Yes
CG9921	85	Yes
Dsp1	85	Yes
EF2	85	Yes
CG1832	85	Yes
CG1240	85	Yes
Sar1	85	Yes
CG1826	85	Yes
RapGAP1	84	No
CG18616	84	No
Cdc16	82	No
CG1401	52	No
CG9236	41	No
Obp28a	NA	No
CG45093	NA	No
CG45086	NA	No
Galphaq	NA	No
CG44433	NA	No
